# Genome-Scale Metabolic Modeling Identifies Causal Reactions Mediated by SNP-SNP Interactions Influencing Yeast Sporulation

**DOI:** 10.1101/2023.09.13.557398

**Authors:** Srijith Sasikumar, Pavan Kumar S, Nirav Bhatt, Himanshu Sinha

**Author notes:** Corresponding author: Himanshu Sinha.

## Abstract

Understanding how genetic variations influence cellular function remains a major challenge in genetics. Genome-scale metabolic models (GEMs) are powerful tools used to understand the functional effects of genetic variants. While GEMs have illuminated genotype-phenotype relationships, the impact of single nucleotide polymorphisms (SNPs) in transcription factors and their interactions on metabolic fluxes remains largely unexplored. We used gene expression data from a yeast allele replacement panel to construct co-expression networks and SNP-specific GEMs. The analysis of these models helped us to understand how genetic interactions affect yeast sporulation efficiency, a quantitative trait. Our findings revealed that SNP-SNP interactions have a significant impact on the connectivity of key metabolic regulators involved in steroid biosynthesis, amino acid metabolism and histidine biosynthesis. By integrating gene expression data into GEMs and conducting genome-scale differential flux analysis, we were able to identify causal reactions within six major metabolic pathways, providing mechanistic explanations for variations in sporulation efficiency. Notably, we found that in specific SNP combinations, the pentose phosphate pathway was differentially regulated. In models where the pentose phosphate pathway was inactive, the autophagy pathway was activated, likely compensating by providing critical precursors such as nucleotides and amino acids. This compensatory mechanism may enhance sporulation efficiency by supporting processes that are dependent on the pentose phosphate pathway. Our study sheds light on how transcription factor polymorphisms interact to shape metabolic pathways in yeast and offers valuable insights into genetic variants associated with metabolic traits in genome-wide association studies.
