## Supplementary material for "Genome-Scale Metabolic Modeling Identifies Causal Reactions Mediated by SNP-SNP Interactions Influencing Yeast Sporulation": Table S2

Gene ( transcription factors)	avgexpr	RIF1 metric	RIF2 metric
UPC2	8.631174778	2.090423666	0.222430369
TEC1	7.510973727	2.090295775	0.56973313
SWI4	6.984689174	2.077090963	1.718575709
MET32	7.161174931	2.075830203	0.780887977
SWI5	5.549703884	1.962865574	0.278460392
ZAP1	7.146268689	1.004791317	-2.098569834
GCR2	8.167785396	1.003211733	2.048734175
ARG80	8.011601302	0.936276612	-2.071112047
HOT1	7.847093786	0.657771639	1.989361091
WAR1	8.281240699	0.098490222	1.987073504
BAS1	8.013840597	-0.661599364	2.181248895
ROF1	6.269362594	-1.114539308	-2.222859375
RDS1	7.236906602	-2.021162098	0.687333236
LYS14	8.556960906	-2.395439038	-1.44388466
GCR1	7.221302815	-2.406224268	-0.95849976
