## Supplementary material for "Genome-Scale Metabolic Modeling Identifies Causal Reactions Mediated by SNP-SNP Interactions Influencing Yeast Sporulation": Table S5

### Sheet: synergistic_reactions
rxn	rxn_name	rxns
'r_0001'	'(R)-lactate:ferricytochrome-c 2-oxidoreductase'	1
'r_0002'	'(R)-lactate:ferricytochrome-c 2-oxidoreductase'	2
'r_0003'	'(R,R)-butanediol dehydrogenase'	3
'r_0024'	'2-isopropylmalate synthase'	20
'r_0066'	'4-amino-4-deoxychorismate synthase'	50
'r_0067'	'4-aminobenzoate synthase'	51
'r_0095'	'acetaldehyde condensation'	78
'r_0125'	'acyl-CoA oxidase (tetradecanoyl-CoA)'	106
'r_0138'	'adenine deaminase'	118
'r_0140'	'adenosine deaminase'	120
'r_0167'	'aldehyde dehydrogenase (2-methylbutanol, NAD)'	146
'r_0194'	'alpha,alpha-trehalase'	173
'r_0214'	'aspartate carbamoyltransferase'	191
'r_0344'	'dihydrofolate reductase'	301
'r_0349'	'dihydroorotase'	306
'r_0453'	'dihydoorotic acid dehydrogenase'	349
'r_0463'	'glucan 1,4-alpha-glucosidase'	358
'r_0464'	'glucan 1,4-alpha-glucosidase, vacuole'	359
'r_0526'	'guanine deaminase'	411
'r_0527'	'guanine phosphoribosyltransferase'	412
'r_0559'	'hydroxymethylglutaryl CoA synthase'	444
'r_0680'	'L-asparaginase'	543
'r_0699'	'leucine transaminase'	559
'r_0793'	'nucleoside diphosphatase'	638
'r_0820'	'orotate phosphoribosyltransferase'	661
'r_0821'	'orotidine-5''-phosphate decarboxylase'	662
'r_0847'	'peroxisomal acyl-CoA thioesterase'	670
'r_0849'	'peroxisomal acyl-CoA thioesterase'	672
'r_0976'	'ribonucleotide reductase'	747
'r_1045'	'thymidylate synthase'	802
'r_1079'	'uridylate kinase (dUMP)'	829
'r_1091'	'xanthine phosphoribosyltransferase'	839
'r_2116'	'acetaldehyde dehydrogenase'	851
'r_2232'	'peroxisomal acyl-CoA thioesterase (4:0)'	926
'r_2265'	'2-enoyl-CoA hydratase (3-hydroxy-cis-tetradec-5-enoyl-CoA)'	959
'r_2282'	'3-hydroxyacyl-CoA dehydrogenase (3-oxo-cis-tetradec-5-enoyl-CoA)'	976
'r_2294'	'acetyl-CoA C-acyltransferase (cis-dodec-3-enoyl-CoA)'	988
'r_2298'	'delta3,delta2-enoyl-CoA isomerase (cis-dodec-3-enoyl-CoA)'	992
'r_2375'	'diacylglycerol acyltransferase (1-18:1, 2-18:1, 3-16:0), ER membrane'	1067
'r_2384'	'diacylglycerol acyltransferase (1-16:0, 2-16:1, 3-18:0), ER membrane'	1076
'r_3033'	'LPC phospholipase B (18:1), ER membrane'	1707
'r_1096'	'(R)-mevalonate transport'	2013
'r_1097'	'(R,R)-butanediol transport'	2014
'r_1138'	'D-lactate/pyruvate antiport'	2053
'r_1173'	'glycine transport'	2071
'r_1174'	'glycogen vacuolar ''transport'' via autophagy'	2072
'r_1186'	'L-asparagine transport'	2084
'r_1190'	'L-aspartate transport'	2088
'r_1254'	'pyruvate transport'	2146
'r_2224'	'fatty acyl-CoA transport via ABC system (C18:1)'	2180
'r_1547'	'(R)-mevalonate exchange'	2449
'r_1549'	'(R,R)-2,3-butanediol exchange'	2451
'r_1576'	'2-methyl-1-butanol transport'	2469
'r_1579'	'2-methylbutanal transport'	2472
'r_1604'	'4-aminobenzoate exchange'	2492
'r_1605'	'4-aminobenzoate transport'	2493
'r_1613'	'5''-nucleotidase (AMP)'	2500
'r_1617'	'5''-nucleotidase (dTMP)'	2504
'r_1724'	'ADP deamination'	2598
'r_1793'	'formate exchange'	2646
'r_1795'	'formate transport'	2648
'r_1810'	'L-glycine exchange'	2661
'r_1815'	'glyoxylate exchange'	2666
'r_1816'	'glyoxylate transport'	2667
'r_1850'	'insosine kinase'	2699
'r_2033'	'pyruvate exchange'	2841
'r_2073'	'thymidine exchange'	2876
'r_2075'	'thymidine transport'	2878
'r_2187'	'butyrate exchange'	2916
'r_2190'	'butyrate (n-C4:0) transport'	2919
'r_2229'	'butyrate (n-C4:0) transport, cytoplasm-peroxisome'	2923
'r_3570'	'sn-glycero-3-phosphocholine transport, ER membrane-cytoplasm'	3012
'r_3588'	'diglyceride (1-16:0, 2-16:1) transport, cytoplasm-lipid particle'	3030
'r_3624'	'1-phosphatidyl-1D-myo-inositol 4-phosphate (1-16:0, 2-16:1) transport, cell envelope-cytoplasm'	3066
'r_3625'	'1-phosphatidyl-1D-myo-inositol 4-phosphate (1-16:1, 2-16:1) transport, cell envelope-cytoplasm'	3067
'r_3626'	'1-phosphatidyl-1D-myo-inositol 4-phosphate (1-18:0, 2-16:1) transport, cell envelope-cytoplasm'	3068
'r_3627'	'1-phosphatidyl-1D-myo-inositol 4-phosphate (1-18:1, 2-16:1) transport, cell envelope-cytoplasm'	3069
'r_3628'	'1-phosphatidyl-1D-myo-inositol 4-phosphate (1-16:0, 2-18:1) transport, cell envelope-cytoplasm'	3070
'r_3629'	'1-phosphatidyl-1D-myo-inositol 4-phosphate (1-16:1, 2-18:1) transport, cell envelope-cytoplasm'	3071
'r_3630'	'1-phosphatidyl-1D-myo-inositol 4-phosphate (1-18:0, 2-18:1) transport, cell envelope-cytoplasm'	3072
'r_3631'	'1-phosphatidyl-1D-myo-inositol 4-phosphate (1-18:1, 2-18:1) transport, cell envelope-cytoplasm'	3073
'r_3686'	'TAG (1-16:0, 2-16:1, 3-16:1) transport, ER membrane-lipid particle'	3128
'r_3687'	'TAG (1-16:0, 2-16:1, 3-18:0) transport, ER membrane-lipid particle'	3129
'r_3690'	'TAG (1-16:1, 2-16:1, 3-16:1) transport, ER membrane-lipid particle'	3132
'r_3692'	'TAG (1-16:1, 2-16:1, 3-18:1) transport, ER membrane-lipid particle'	3134
'r_3694'	'TAG (1-18:0, 2-16:1, 3-16:1) transport, ER membrane-lipid particle'	3136
'r_3698'	'TAG (1-18:1, 2-16:1, 3-16:1) transport, ER membrane-lipid particle'	3140
'r_3700'	'TAG (1-18:1, 2-16:1, 3-18:1) transport, ER membrane-lipid particle'	3142
'r_3702'	'TAG (1-16:0, 2-18:1, 3-16:1) transport, ER membrane-lipid particle'	3144
'r_3706'	'TAG (1-16:1, 2-18:1, 3-16:1) transport, ER membrane-lipid particle'	3148
'r_3708'	'TAG (1-16:1, 2-18:1, 3-18:1) transport, ER membrane-lipid particle'	3150
'r_3710'	'TAG (1-18:0, 2-18:1, 3-16:1) transport, ER membrane-lipid particle'	3152
'r_3713'	'TAG (1-18:1, 2-18:1, 3-16:0) transport, ER membrane-lipid particle'	3155
'r_3714'	'TAG (1-18:1, 2-18:1, 3-16:1) transport, ER membrane-lipid particle'	3156
'r_3808'	'1-phosphatidyl-1D-myo-inositol (1-18:1, 2-16:1) transport, ER membrane-Golgi membrane'	3250
'r_3809'	'1-phosphatidyl-1D-myo-inositol (1-16:0, 2-18:1) transport, ER membrane-Golgi membrane'	3251
'r_4203'	'Vacuolar aminopeptidase 1 (EC 3.4.11.22) (Aminopeptidase yscI) (Leucine aminopeptidase IV) (LAPIV) (Lysosomal aminopeptidase III) (Polypeptidase) (Vacuolar aminopeptidase I)'	3570
'r_4204'	'Vacuolar aminopeptidase 1 (EC 3.4.11.22) (Aminopeptidase yscI) (Leucine aminopeptidase IV) (LAPIV) (Lysosomal aminopeptidase III) (Polypeptidase) (Vacuolar aminopeptidase I)'	3571
'r_4470'	'Dihydroxyacetone transport via facilitated diffusion'	3830
'r_4471'	'Ala-Leu transport via proton symport (extracellular to cytosol)'	3831
'r_4472'	'Ala-Leu transport via proton symport (cytosol to vacuole)'	3832
'r_4473'	'L-alanylglycine transport via proton antiport'	3833
'r_4474'	'L-alanylglycine transport via proton antiport'	3834
'r_4482'	'L-alanine transport in via proton symport'	3842
'r_4483'	'Glycine transport (vacuole)'	3843
'r_4496'	'Ala-Gly exchange'	3856
'r_4507'	'glycerone exchange'	3867
'r_4509'	'Ala-Leu exchange'	3869
'r_4570'	'phosphoglycerate dehydrogenase'	3930
'r_4571'	'seed:rxn00681'	3931
'r_4575'	'3-oxopropanoate carboxy-lyase'	3935
'r_4581'	'(2R,3S)-3-methylmalate:NAD+ oxidoreductase'	3941
'r_4582'	'malate/beta-methylmalate synthase'	3942

### Sheet: antagonistic
'P-value'	'Adjusted P-value'	'Group'	'Enriched set size'	'Total set size'
8.17727e-38	3.92509e-36	'sce04070 Phosphatidylinositol signaling system'	59	216
3.3565e-31	8.05561e-30	'sce00562 Inositol phosphate metabolism'	52	200
2.32427e-07	3.71883e-06	'sce04011 MAPK signaling pathway - yeast'	10	30
8.19887e-07	9.83864e-06	'sce00600 Sphingolipid metabolism'	15	80
3.0757e-06	2.95267e-05	'sce00561 Glycerolipid metabolism'	32	331
5.77224e-06	4.61779e-05	'sce04146 Peroxisome'	15	93
1.18734e-05	7.76892e-05	'sce00564 Glycerophospholipid metabolism'	44	572
1.29482e-05	7.76892e-05	'sce01110 Biosynthesis of secondary metabolites'	46	613
7.02824e-05	0.000374839	'sce04145 Phagosome'	6	18
0.000100902	0.000484329	'sce00061 Fatty acid biosynthesis'	8	36
0.000281848	0.00122988	'sce00071 Fatty acid degradation'	13	102
0.00064206	0.00256824	'sce00900 Terpenoid backbone biosynthesis'	7	36
0.000864444	0.00319179	'sce00100 Steroid biosynthesis'	13	115
0.00192309	0.00659346	'sce00332 Carbapenem biosynthesis'	2	2
0.00552004	0.0176641	'sce00909 Sesquiterpenoid and triterpenoid biosynthesis'	2	3
0.0105629	0.0316887	'sce00072 Synthesis and degradation of ketone bodies'	2	4
0.0121992	0.0344448	'sce01130 Biosynthesis of antibiotics'	20	291
0.0152489	0.0406636	'sce00270 Cysteine and methionine metabolism'	6	50
0.0256095	0.0646978	'sce01212 Fatty acid metabolism'	9	107
0.0411349	0.0987236	'sce04138 Autophagy - yeast'	4	33
0.0607472	0.138851	'sce00650 Butanoate metabolism'	2	10
0.0662231	0.144487	'sce00240 Pyrimidine metabolism'	5	57
0.0710274	0.148231	'sce00450 Selenocompound metabolism'	2	11
0.0940366	0.18055	'Gluconeogenesis'	1	81
0.0940366	0.18055	'sce00010 Glycolysis'	1	81
0.113542	0.209617	'sce00190 Oxidative phosphorylation'	2	15
0.144792	0.257408	'sce00920 Sulfur metabolism'	2	18
0.164494	0.280721	'sce00030 Pentose phosphate pathway'	2	20
0.169602	0.280721	'sce01230 Biosynthesis of amino acids'	6	136
0.185842	0.296034	'sce01040 Biosynthesis of unsaturated fatty acids'	2	79
0.191631	0.296034	'sce00640 Propanoate metabolism'	2	23
0.197356	0.296034	'sce01200 Carbon metabolism'	4	102
0.204136	0.296926	'sce00620 Pyruvate metabolism'	3	50
0.217245	0.304273	'sce01210 2-Oxocarboxylic acid metabolism'	1	54
0.221866	0.304273	'sce00230 Purine metabolism'	3	80
0.246374	0.328499	'sce00330 Arginine and proline metabolism'	2	31
0.277413	0.343537	'sce00062 Fatty acid elongation'	2	41
0.277454	0.343537	'sce00280 Valine, leucine and isoleucine degradation'	2	49
0.279124	0.343537	'sce00260 Glycine, serine and threonine metabolism'	2	47
0.334424	0.385704	'sce00630 Glyoxylate and dicarboxylate metabolism'	1	35
0.350258	0.385704	'sce00020 Citrate cycle (TCA cycle)'	1	32
0.353299	0.385704	'sce00040 Pentose and glucuronate interconversions'	1	15
0.353299	0.385704	'sce00310 Lysine degradation'	1	15
0.37048	0.385704	'sce00380 Tryptophan metabolism'	1	27
0.370497	0.385704	'sce00051 Fructose and mannose metabolism'	1	18
0.373232	0.385704	'sce00760 Nicotinate and nicotinamide metabolism'	1	26
0.377668	0.385704	'sce00480 Glutathione metabolism'	1	21
1	1	[]	97	2201

### Sheet: synergistic
'P-value'	'Adjusted P-value'	'Group'	'Enriched set size'	'Total set size'
2.04503e-09	7.36211e-08	'sce00564 Glycerophospholipid metabolism'	1	572
8.64592e-05	0.00155627	'sce00240 Pyrimidine metabolism'	9	57
0.000318835	0.00382602	'sce00561 Glycerolipid metabolism'	2	331
0.0101705	0.0915346	'sce01110 Biosynthesis of secondary metabolites'	13	613
0.0223174	0.160685	'sce00500 Starch and sucrose metabolism'	3	19
0.0303434	0.18119	'sce01130 Biosynthesis of antibiotics'	5	291
0.0365174	0.18119	'sce00230 Purine metabolism'	6	80
0.0402644	0.18119	'sce00650 Butanoate metabolism'	2	10
0.0551319	0.220527	'sce00790 Folate biosynthesis'	2	12
0.0818555	0.29468	'sce01040 Biosynthesis of unsaturated fatty acids'	5	79
0.0949859	0.301992	'sce01230 Biosynthesis of amino acids'	2	136
0.103952	0.301992	'sce00920 Sulfur metabolism'	2	18
0.115706	0.301992	'sce00062 Fatty acid elongation'	3	41
0.124463	0.301992	'sce00072 Synthesis and degradation of ketone bodies'	1	4
0.136711	0.301992	'sce00290 Valine, leucine and isoleucine biosynthesis'	2	22
0.145352	0.301992	'sce00100 Steroid biosynthesis'	2	115
0.151822	0.301992	'sce00280 Valine, leucine and isoleucine degradation'	3	49
0.156034	0.301992	'sce00620 Pyruvate metabolism'	3	50
0.167499	0.301992	'sce00670 One carbon pool by folate'	2	26
0.167774	0.301992	'sce01212 Fatty acid metabolism'	2	107
0.186029	0.318906	'sce04146 Peroxisome'	4	93
0.197917	0.323864	'sce00071 Fatty acid degradation'	4	102
0.231123	0.346684	'Gluconeogenesis'	3	81
0.231123	0.346684	'sce00010 Glycolysis'	3	81
0.252562	0.35696	'sce02010 ABC transporters'	1	10
0.257805	0.35696	'sce00350 Tyrosine metabolism'	2	43
0.278072	0.370763	'sce01210 2-Oxocarboxylic acid metabolism'	2	54
0.309544	0.387121	'sce00270 Cysteine and methionine metabolism'	1	50
0.343898	0.387121	'sce00410 beta-Alanine metabolism'	1	18
0.350532	0.387121	'sce00340 Histidine metabolism'	1	19
0.350532	0.387121	'sce00360 Phenylalanine metabolism'	1	19
0.361249	0.387121	'sce00480 Glutathione metabolism'	1	21
0.365658	0.387121	'sce00900 Terpenoid backbone biosynthesis'	1	36
0.368892	0.387121	'sce00770 Pantothenate and CoA biosynthesis'	1	23
0.376368	0.387121	'sce00250 Alanine, aspartate and glutamate metabolism'	1	30
1	1	[]	76	2201

### Sheet: anatoginstic_reactions
rxn	rxn_name
'r_0004'	'(S)-lactate:ferricytochrome-c 2-oxidoreductase'	4
'r_0089'	'5PP-IP5 pyrophosphorylation to 5,6-PP2-IP4'	72
'r_0104'	'acetyl-CoA C-acetyltransferase'	86
'r_0126'	'acyl-CoA:sterol acyltransferase (oleoyl-CoA:episterol), ER membrane'	107
'r_0128'	'acyl-CoA:sterol acyltransferase (oleoyl-CoA:fecosterol), ER membrane'	109
'r_0129'	'acyl-CoA:sterol acyltransferase (oleoyl-CoA:lanosterol), ER membrane'	110
'r_0130'	'acyl-CoA:sterol acyltransferase (oleoyl-CoA:zymosterol), ER membrane'	111
'r_0131'	'acyl-CoA:sterol acyltransferase (palmitoleoyl-CoA:episterol), ER membrane'	112
'r_0133'	'acyl-CoA:sterol acyltransferase (palmitoleoyl-CoA:fecosterol), ER membrane'	114
'r_0134'	'acyl-CoA:sterol acyltransferase (palmitoleoyl-CoA:lanosterol), ER membrane'	115
'r_0135'	'acyl-CoA:sterol acyltransferase (palmitoleoyl-CoA:zymosterol), ER membrane'	116
'r_0139'	'adenine phosphoribosyltransferase'	119
'r_0143'	'adenosine monophosphate deaminase'	122
'r_0144'	'adenosylhomocysteinase'	123
'r_0263'	'ceramide-1 synthase (24C)'	232
'r_0264'	'ceramide-1 synthase (26C)'	233
'r_0266'	'ceramide-2 synthase (26C)'	235
'r_0310'	'cystathionine g-lyase'	275
'r_0326'	'dCMP deaminase'	288
'r_0327'	'dCTP deaminase'	289
'r_0340'	'dihydroceramidase'	297
'r_0341'	'dihydroceramidase'	298
'r_0343'	'dihydroceramidase'	300
'r_0355'	'dimethylallyltranstransferase'	312
'r_0399'	'fatty-acid--CoA ligase (decanoate)'	328
'r_0400'	'fatty-acid--CoA ligase (dodecanoate)'	329
'r_0402'	'fatty-acid--CoA ligase (hexadecanoate)'	330
'r_0410'	'fatty-acid--CoA ligase (octanoate)'	331
'r_0412'	'fatty-acid--CoA ligase (tetradecanoate)'	332
'r_0441'	'FMN reductase'	338
'r_0442'	'FMN reductase'	339
'r_0449'	'fructose-bisphosphatase'	345
'r_0462'	'geranyltranstransferase'	357
'r_0468'	'glutamate 5-kinase'	363
'r_0473'	'glutamate-5-semialdehyde dehydrogenase'	368
'r_0490'	'glycerol-3-phosphate dehydrogenase (fad)'	384
'r_0492'	'glycerol-3-phosphate dehydrogenase (NAD)'	386
'r_0544'	'homocysteine S-methyltransferase'	429
'r_0549'	'homoserine O-trans-acetylase'	434
'r_0560'	'hydroxymethylglutaryl CoA synthase'	445
'r_0571'	'inositol-1,3,4,5,6-pentakisphosphate 2-kinase'	456
'r_0646'	'IPS phospholipase C'	511
'r_0647'	'IPS phospholipase C'	512
'r_0648'	'IPS phospholipase C'	513
'r_0649'	'IPS phospholipase C'	514
'r_0650'	'IPS phospholipase C'	515
'r_0651'	'IPS phospholipase C'	516
'r_0653'	'IPS phospholipase C'	518
'r_0654'	'IPS phospholipase C'	519
'r_0655'	'IPS phospholipase C'	520
'r_0661'	'isocitrate dehydrogenase (NADP+), peroxisomal'	525
'r_0667'	'isopentenyl-diphosphate D-isomerase'	531
'r_0688'	'L-lactaldehyde:NADP+ 1-oxidoreductase'	548
'r_0696'	'lactaldehyde dehydrogenase'	556
'r_0698'	'lanosterol synthase'	558
'r_0739'	'mevalonate pyrophoshate decarboxylase'	596
'r_0773'	'NADH:ubiquinone oxidoreductase'	623
'r_0797'	'nucleoside diphosphate kinase'	641
'r_0813'	'O-acetylhomoserine (thiol)-lyase'	655
'r_0815'	'O-succinylhomoserine lyase (L-cysteine)'	656
'r_0844'	'peroxisomal acyl-CoA thioesterase'	668
'r_0850'	'peroxisomal acyl-CoA thioesterase'	673
'r_0904'	'phosphomevalonate kinase'	693
'r_0969'	'ribokinase'	740
'r_1000'	'fumarate reductase (FMN)'	767
'r_1011'	'squalene epoxidase (NADP)'	778
'r_1012'	'squalene synthase'	779
'r_1074'	'uracil phosphoribosyltransferase'	824
'r_2206'	'fatty-acid--CoA ligase (hexadecenoate), peroxisome'	913
'r_2207'	'fatty-acid--CoA ligase (octadecanoate), peroxisome'	914
'r_2208'	'fatty-acid--CoA ligase (octadecenoate), peroxisome'	915
'r_2296'	'delta3,delta2-enoyl-CoA isomerase (trans-2,cis-5-dodecadienoyl-CoA)'	990
'r_2297'	'delta3,delta2-enoyl-CoA isomerase (trans-dodec-3-enoyl-CoA)'	991
'r_2299'	'delta3,delta2-enoyl-CoA isomerase (trans-2,cis-5-tetradecadienoyl-CoA)'	993
'r_2300'	'delta3,delta2-enoyl-CoA isomerase (trans-tetradec-3-enoyl-CoA)'	994
'r_2301'	'delta(3,5)-delta(2,4)-dienoyl-CoA isomerase (trans-3,cis-5-dodecadienoyl-CoA)'	995
'r_2302'	'delta(3,5)-delta(2,4)-dienoyl-CoA isomerase (trans-3,cis-5-tetradecadienoyl-CoA)'	996
'r_2303'	'2,4-dienoyl-CoA reductase (trans-2,trans-4-dodecadienoyl-CoA)'	997
'r_2304'	'2,4-dienoyl-CoA reductase (trans-2,trans-4-tetradecadienoyl-CoA)'	998
'r_2310'	'glycerol-3-phosphate acyltransferase (18:0), ER membrane'	1002
'r_2311'	'glycerol-3-phosphate acyltransferase (18:1), ER membrane'	1003
'r_2320'	'dihydroxyacetone phosphate acyltransferase (16:0), lipid particle'	1012
'r_2321'	'dihydroxyacetone phosphate acyltransferase (16:1), lipid particle'	1013
'r_2328'	'acyl dhap reductase (16:0), lipid particle'	1020
'r_2329'	'acyl dhap reductase (16:1), lipid particle'	1021
'r_2332'	'1-acyl-sn-glycerol-3-phosphate acyltransferase (1-16:0, 2-16:1), ER membrane'	1024
'r_2334'	'1-acyl-sn-glycerol-3-phosphate acyltransferase (1-16:1, 2-16:1), ER membrane'	1026
'r_2336'	'1-acyl-sn-glycerol-3-phosphate acyltransferase (1-18:0, 2-16:1), ER membrane'	1028
'r_2338'	'1-acyl-sn-glycerol-3-phosphate acyltransferase (1-18:1, 2-16:1), ER membrane'	1030
'r_2340'	'1-acyl-sn-glycerol-3-phosphate acyltransferase (1-16:0, 2-18:1), lipid particle'	1032
'r_2341'	'1-acyl-sn-glycerol-3-phosphate acyltransferase (1-16:1, 2-18:1), lipid particle'	1033
'r_2344'	'PA phosphatase (1-16:0, 2-16:1), ER membrane'	1036
'r_2345'	'PA phosphatase (1-16:0, 2-18:1), ER membrane'	1037
'r_2346'	'PA phosphatase (1-16:1, 2-16:1), ER membrane'	1038
'r_2347'	'PA phosphatase (1-16:1, 2-18:1), ER membrane'	1039
'r_2348'	'PA phosphatase (1-18:0, 2-16:1), ER membrane'	1040
'r_2349'	'PA phosphatase (1-18:0, 2-18:1), ER membrane'	1041
'r_2350'	'PA phosphatase (1-18:1, 2-16:1), ER membrane'	1042
'r_2351'	'PA phosphatase (1-18:1, 2-18:1), ER membrane'	1043
'r_2407'	'diacylglycerol acyltransferase (1-18:1, 2-18:1, 3-16:0), lipid particle'	1099
'r_2408'	'diacylglycerol acyltransferase (1-16:0, 2-16:1, 3-16:1), lipid particle'	1100
'r_2409'	'diacylglycerol acyltransferase (1-16:0, 2-18:1, 3-16:1), lipid particle'	1101
'r_2410'	'diacylglycerol acyltransferase (1-16:1, 2-16:1, 3-16:1), lipid particle'	1102
'r_2411'	'diacylglycerol acyltransferase (1-16:1, 2-18:1, 3-16:1), lipid particle'	1103
'r_2412'	'diacylglycerol acyltransferase (1-18:0, 2-16:1, 3-16:1), lipid particle'	1104
'r_2413'	'diacylglycerol acyltransferase (1-18:0, 2-18:1, 3-16:1), lipid particle'	1105
'r_2414'	'diacylglycerol acyltransferase (1-18:1, 2-16:1, 3-16:1), lipid particle'	1106
'r_2415'	'diacylglycerol acyltransferase (1-18:1, 2-18:1, 3-16:1), lipid particle'	1107
'r_2416'	'diacylglycerol acyltransferase (1-16:0, 2-16:1, 3-18:0), lipid particle'	1108
'r_2426'	'diacylglycerol acyltransferase (1-16:1, 2-16:1, 3-18:1), lipid particle'	1118
'r_2427'	'diacylglycerol acyltransferase (1-16:1, 2-18:1, 3-18:1), lipid particle'	1119
'r_2430'	'diacylglycerol acyltransferase (1-18:1, 2-16:1, 3-18:1), lipid particle'	1122
'r_2432'	'CDP-diacylglycerol synthase (1-16:0, 2-16:1), ER membrane'	1124
'r_2433'	'CDP-diacylglycerol synthase (1-16:1, 2-16:1), ER membrane'	1125
'r_2434'	'CDP-diacylglycerol synthase (1-18:0, 2-16:1), ER membrane'	1126
'r_2435'	'CDP-diacylglycerol synthase (1-18:1, 2-16:1), ER membrane'	1127
'r_2436'	'CDP-diacylglycerol synthase (1-16:0, 2-18:1), ER membrane'	1128
'r_2437'	'CDP-diacylglycerol synthase (1-16:1, 2-18:1), ER membrane'	1129
'r_2439'	'CDP-diacylglycerol synthase (1-18:1, 2-18:1), ER membrane'	1131
'r_2454'	'PI synthase (1-16:0, 2-16:1), ER membrane'	1146
'r_2455'	'PI synthase (1-16:1, 2-16:1), ER membrane'	1147
'r_2456'	'PI synthase (1-18:0, 2-16:1), ER membrane'	1148
'r_2457'	'PI synthase (1-18:1, 2-16:1), ER membrane'	1149
'r_2458'	'PI synthase (1-16:0, 2-18:1), ER membrane'	1150
'r_2459'	'PI synthase (1-16:1, 2-18:1), ER membrane'	1151
'r_2461'	'PI synthase (1-18:1, 2-18:1), ER membrane'	1153
'r_2820'	'phosphatidylinositol 4-kinase (1-16:0, 2-16:1), cell envelope'	1504
'r_2821'	'phosphatidylinositol 4-kinase (1-16:1, 2-16:1), cell envelope'	1505
'r_2822'	'phosphatidylinositol 4-kinase (1-18:0, 2-16:1), cell envelope'	1506
'r_2823'	'phosphatidylinositol 4-kinase (1-18:1, 2-16:1), cell envelope'	1507
'r_2824'	'phosphatidylinositol 4-kinase (1-16:0, 2-18:1), cell envelope'	1508
'r_2825'	'phosphatidylinositol 4-kinase (1-16:1, 2-18:1), cell envelope'	1509
'r_2826'	'phosphatidylinositol 4-kinase (1-18:0, 2-18:1), cell envelope'	1510
'r_2827'	'phosphatidylinositol 4-kinase (1-18:1, 2-18:1), cell envelope'	1511
'r_2879'	'PI 3-P 5-kinase (1-18:1, 2-16:1), vacuolar membrane'	1563
'r_2880'	'PI 3-P 5-kinase (1-16:0, 2-18:1), vacuolar membrane'	1564
'r_2881'	'PI 3-P 5-kinase (1-16:1, 2-18:1), vacuolar membrane'	1565
'r_2882'	'PI 3-P 5-kinase (1-18:0, 2-18:1), vacuolar membrane'	1566
'r_3038'	'PC phospholipase B (1-16:0, 2-18:1), cell envelope'	1712
'r_3039'	'PC phospholipase B (1-16:1, 2-18:1), cell envelope'	1713
'r_3040'	'PC phospholipase B (1-18:0, 2-18:1), cell envelope'	1714
'r_3041'	'PC phospholipase B (1-18:1, 2-18:1), cell envelope'	1715
'r_3042'	'LPC phospholipase B (16:0), cell envelope'	1716
'r_3043'	'LPC phospholipase B (16:1), cell envelope'	1717
'r_3044'	'LPC phospholipase B (18:0), cell envelope'	1718
'r_3045'	'LPC phospholipase B (18:1), cell envelope'	1719
'r_3115'	'PI 3-P phosphatase (1-18:1, 2-16:1), cell envelope'	1789
'r_3116'	'PI 3-P phosphatase (1-16:0, 2-18:1), cell envelope'	1790
'r_3117'	'PI 3-P phosphatase (1-16:1, 2-18:1), cell envelope'	1791
'r_3118'	'PI 3-P phosphatase (1-18:0, 2-18:1), cell envelope'	1792
'r_3123'	'PI 3-P phosphatase (1-18:1, 2-16:1), cytoplasm'	1797
'r_3124'	'PI 3-P phosphatase (1-16:0, 2-18:1), cytoplasm'	1798
'r_3125'	'PI 3-P phosphatase (1-16:1, 2-18:1), cytoplasm'	1799
'r_3126'	'PI 3-P phosphatase (1-18:0, 2-18:1), cytoplasm'	1800
'r_3144'	'PI 4-P phosphatase (1-16:0, 2-16:1), cell envelope'	1818
'r_3145'	'PI 4-P phosphatase (1-16:1, 2-16:1), cell envelope'	1819
'r_3146'	'PI 4-P phosphatase (1-18:0, 2-16:1), cell envelope'	1820
'r_3147'	'PI 4-P phosphatase (1-18:1, 2-16:1), cell envelope'	1821
'r_3148'	'PI 4-P phosphatase (1-16:0, 2-18:1), cell envelope'	1822
'r_3149'	'PI 4-P phosphatase (1-16:1, 2-18:1), cell envelope'	1823
'r_3150'	'PI 4-P phosphatase (1-18:0, 2-18:1), cell envelope'	1824
'r_3151'	'PI 4-P phosphatase (1-18:1, 2-18:1), cell envelope'	1825
'r_3152'	'PI 4-P phosphatase (1-16:0, 2-16:1), cytoplasm'	1826
'r_3153'	'PI 4-P phosphatase (1-16:1, 2-16:1), cytoplasm'	1827
'r_3154'	'PI 4-P phosphatase (1-18:0, 2-16:1), cytoplasm'	1828
'r_3155'	'PI 4-P phosphatase (1-18:1, 2-16:1), cytoplasm'	1829
'r_3156'	'PI 4-P phosphatase (1-16:0, 2-18:1), cytoplasm'	1830
'r_3157'	'PI 4-P phosphatase (1-16:1, 2-18:1), cytoplasm'	1831
'r_3158'	'PI 4-P phosphatase (1-18:0, 2-18:1), cytoplasm'	1832
'r_3159'	'PI 4-P phosphatase (1-18:1, 2-18:1), cytoplasm'	1833
'r_3179'	'PI 3,5-P2 phosphatase (1-18:1, 2-16:1), cell envelope'	1853
'r_3180'	'PI 3,5-P2 phosphatase (1-16:0, 2-18:1), cell envelope'	1854
'r_3181'	'PI 3,5-P2 phosphatase (1-16:1, 2-18:1), cell envelope'	1855
'r_3182'	'PI 3,5-P2 phosphatase (1-18:0, 2-18:1), cell envelope'	1856
'r_3187'	'PI 3,5-P2 phosphatase (1-18:1, 2-16:1), cytoplasm'	1861
'r_3188'	'PI 3,5-P2 phosphatase (1-16:0, 2-18:1), cytoplasm'	1862
'r_3189'	'PI 3,5-P2 phosphatase (1-16:1, 2-18:1), cytoplasm'	1863
'r_3190'	'PI 3,5-P2 phosphatase (1-18:0, 2-18:1), cytoplasm'	1864
'r_3219'	'PI 3,5-P2 phosphatase (1-18:1, 2-16:1), vacuolar membrane'	1893
'r_3220'	'PI 3,5-P2 phosphatase (1-16:0, 2-18:1), vacuolar membrane'	1894
'r_3221'	'PI 3,5-P2 phosphatase (1-16:1, 2-18:1), vacuolar membrane'	1895
'r_3222'	'PI 3,5-P2 phosphatase (1-18:0, 2-18:1), vacuolar membrane'	1896
'r_3254'	'episteryl ester hydrolase (16:1), lipid particle'	1928
'r_3255'	'episteryl ester hydrolase (18:1), lipid particle'	1929
'r_3256'	'fecosteryl ester hydrolase (16:1), lipid particle'	1930
'r_3257'	'fecosteryl ester hydrolase (18:1), lipid particle'	1931
'r_3258'	'lanosteryl ester hydrolase (16:1), lipid particle'	1932
'r_3259'	'lanosteryl ester hydrolase (18:1), lipid particle'	1933
'r_3299'	'DAG lipase (1-18:1, 2-16:1), lipid particle'	1973
'r_4045'	'uridine hydrolase'	2008
'r_1085'	'V-ATPase, Golgi'	2011
'r_1086'	'V-ATPase, vacuole'	2012
'r_1121'	'ceramide-2'' (sphinganine:n-C24:0OH) transport'	2036
'r_1122'	'ceramide-2'' (sphinganine:n-C26:0OH) transport'	2037
'r_1124'	'ceramide-3 (Phytosphingosine:n-C26:0OH) transport'	2039
'r_1129'	'coenzyme A transport'	2044
'r_1225'	'lanosterol transport'	2123
'r_1560'	'1D-myo-inositol 1,3,4,5,6-pentakisphosphate diffusion'	2457
'r_1676'	'ceramide transport'	2553
'r_1677'	'ceramide transport'	2554
'r_1678'	'ceramide transport'	2555
'r_1679'	'ceramide transport'	2556
'r_1680'	'ceramide transport'	2557
'r_1681'	'ceramide transport'	2558
'r_1688'	'citrate/isocitrate antiport'	2565
'r_1695'	'CO2 transport'	2570
'r_1698'	'coenzyme A transport'	2573
'r_1746'	'dihydroxyacetone phosphate transport'	2617
'r_1809'	'glycerol-3-phosphate shuttle'	2660
'r_1833'	'hexacosanoyl-CoA transport'	2683
'r_1840'	'hydroxymethylglutaryl-CoA transport'	2689
'r_1849'	'inositol hexakisphosphate transport'	2698
'r_1851'	'IPC transport'	2700
'r_1852'	'IPC transport'	2701
'r_1853'	'IPC transport'	2702
'r_1855'	'IPC transport'	2704
'r_1856'	'IPC transport'	2705
'r_1857'	'IPC transport'	2706
'r_1858'	'IPC transport'	2707
'r_1859'	'IPC transport'	2708
'r_1860'	'IPC transport'	2709
'r_1915'	'lanosterol exchange'	2762
'r_1963'	'NADP(+) transport'	2792
'r_1964'	'NADPH transport'	2793
'r_1977'	'O2 transport'	2804
'r_2053'	'squalene transport'	2857
'r_2054'	'squalene-2,3-epoxide transport'	2858
'r_2063'	'tetracosanoyl-CoA transport'	2866
'r_2099'	'water diffusion'	2896
'r_3515'	'lauroyl-CoA transport, cytoplasm-ER membrane'	2957
'r_3562'	'1-phosphatidyl-1D-myo-inositol (1-16:0, 2-16:1) transport, cytoplasm-ER membrane'	3004
'r_3563'	'1-phosphatidyl-1D-myo-inositol (1-16:1, 2-16:1) transport, cytoplasm-ER membrane'	3005
'r_3564'	'1-phosphatidyl-1D-myo-inositol (1-18:0, 2-16:1) transport, cytoplasm-ER membrane'	3006
'r_3565'	'1-phosphatidyl-1D-myo-inositol (1-18:1, 2-16:1) transport, cytoplasm-ER membrane'	3007
'r_3566'	'1-phosphatidyl-1D-myo-inositol (1-16:0, 2-18:1) transport, cytoplasm-ER membrane'	3008
'r_3567'	'1-phosphatidyl-1D-myo-inositol (1-16:1, 2-18:1) transport, cytoplasm-ER membrane'	3009
'r_3568'	'1-phosphatidyl-1D-myo-inositol (1-18:0, 2-18:1) transport, cytoplasm-ER membrane'	3010
'r_3569'	'1-phosphatidyl-1D-myo-inositol (1-18:1, 2-18:1) transport, cytoplasm-ER membrane'	3011
'r_3606'	'sn-glycero-3-phosphocholine transport, cell envelope-cytoplasm'	3048
'r_3608'	'palmitate transport, cell envelope-cytoplasm'	3050
'r_3609'	'palmitoleate transport, cell envelope-cytoplasm'	3051
'r_3610'	'stearate transport, cell envelope-cytoplasm'	3052
'r_3611'	'oleate transport, cell envelope-cytoplasm'	3053
'r_3657'	'1-phosphatidyl-1D-myo-inositol 3,5-bisphosphate (1-18:1, 2-16:1) transport, vacuolar membrane-cytoplasm'	3099
'r_3658'	'1-phosphatidyl-1D-myo-inositol 3,5-bisphosphate (1-16:0, 2-18:1) transport, vacuolar membrane-cytoplasm'	3100
'r_3659'	'1-phosphatidyl-1D-myo-inositol 3,5-bisphosphate (1-16:1, 2-18:1) transport, vacuolar membrane-cytoplasm'	3101
'r_3660'	'1-phosphatidyl-1D-myo-inositol 3,5-bisphosphate (1-18:0, 2-18:1) transport, vacuolar membrane-cytoplasm'	3102
'r_3717'	'episterol transport, ER membrane-lipid particle'	3159
'r_3718'	'fecosterol transport, ER membrane-lipid particle'	3160
'r_3719'	'lanosterol transport, ER membrane-lipid particle'	3161
'r_3723'	'episteryl palmitoleate transport, ER membrane-lipid particle'	3165
'r_3724'	'episteryl oleate transport, ER membrane-lipid particle'	3166
'r_3725'	'fecosteryl palmitoleate transport, ER membrane-lipid particle'	3167
'r_3726'	'fecosteryl oleate transport, ER membrane-lipid particle'	3168
'r_3727'	'lanosteryl palmitoleate transport, ER membrane-lipid particle'	3169
'r_3728'	'lanosteryl oleate transport, ER membrane-lipid particle'	3170
'r_3755'	'phosphatidate (1-16:0, 2-18:1) transport, lipid particle-ER membrane'	3197
'r_3756'	'phosphatidate (1-16:1, 2-18:1) transport, lipid particle-ER membrane'	3198
'r_3869'	'1-phosphatidyl-1D-myo-inositol (1-16:0, 2-16:1) transport, ER membrane-cell envelope'	3311
'r_3881'	'phosphatidylcholine (1-16:0, 2-18:1) transport, ER membrane-cell envelope'	3323
'r_3882'	'phosphatidylcholine (1-16:1, 2-18:1) transport, ER membrane-cell envelope'	3324
'r_3883'	'phosphatidylcholine (1-18:0, 2-18:1) transport, ER membrane-cell envelope'	3325
'r_3884'	'phosphatidylcholine (1-18:1, 2-18:1) transport, ER membrane-cell envelope'	3326
'r_3937'	'lignoceric acid transport, ER membrane-ER'	3379
'r_3938'	'cerotic acid transport, ER membrane-ER'	3380
'r_3952'	'1-phosphatidyl-1D-myo-inositol 3,5-bisphosphate (1-18:1, 2-16:1) transport, vacuolar membrane-cell envelope'	3394
'r_3953'	'1-phosphatidyl-1D-myo-inositol 3,5-bisphosphate (1-16:0, 2-18:1) transport, vacuolar membrane-cell envelope'	3395
'r_3954'	'1-phosphatidyl-1D-myo-inositol 3,5-bisphosphate (1-16:1, 2-18:1) transport, vacuolar membrane-cell envelope'	3396
'r_3955'	'1-phosphatidyl-1D-myo-inositol 3,5-bisphosphate (1-18:0, 2-18:1) transport, vacuolar membrane-cell envelope'	3397
'r_4484'	'O4-succinyl-L-homoserine:hydrogen sulfide S-(3-amino-3-carboxypropyl)transferase; O-succinyl-L-homoserine succinate-lyase (adding hydrogen sulfide)'	3844
'r_4574'	'3-Oxopropanoate:NADP+ oxidoreductase (decarboxylating, CoA-acetylating)'	3934
