## Supplementary material for "Genome-Scale Metabolic Modeling Identifies Causal Reactions Mediated by SNP-SNP Interactions Influencing Yeast Sporulation": Table S6

### Sheet: synergy_subsystems
'P-value'	'Adjusted P-value'	'Group'	'Enriched set size'	'Total set size'
1.61711e-07	2.10224e-06	'sce00640 Propanoate metabolism'	6	23
3.58243e-07	2.32858e-06	'sce00670 One carbon pool by folate'	6	26
1.33023e-06	5.76431e-06	'sce00020 Citrate cycle (TCA cycle)'	6	32
2.31411e-06	7.52087e-06	'sce00630 Glyoxylate and dicarboxylate metabolism'	6	35
1.36153e-05	3.53997e-05	'sce00260 Glycine, serine and threonine metabolism'	6	47
1.73874e-05	3.6336e-05	'sce00280 Valine, leucine and isoleucine degradation'	6	49
1.95656e-05	3.6336e-05	'sce00620 Pyruvate metabolism'	6	50
0.00029417	0.000424912	'Gluconeogenesis'	6	81
0.00029417	0.000424912	'sce00010 Glycolysis'	6	81
0.000989297	0.00128609	'sce01200 Carbon metabolism'	6	102
0.0802993	0.0948991	'sce01130 Biosynthesis of antibiotics'	6	291
0.146011	0.158179	'sce01110 Biosynthesis of secondary metabolites'	6	613
1	1	[]	27	2201

### Sheet: syn_reactions
Reactions	Rxn_name	Rxns_num ( in yeast8 model)
'r_0159'	'alcohol acetyltransferase (ethanol)'	138
'r_0160'	'alcohol acetyltransferase (isoamyl alcohol)'	139
'r_0161'	'alcohol acetyltransferase (isobutyl alcohol)'	140
'r_0369'	'ethyl acetate-hydrolyzing esterase'	325
'r_0504'	'glycine-cleavage complex (lipoamide)'	393
'r_0506'	'glycine-cleavage complex (lipoylprotein)'	395
'r_0507'	'glycine-cleavage complex (lipoylprotein)'	396
'r_0508'	'glycine-cleavage complex (lipoylprotein)'	397
'r_0509'	'glycine-cleavage system (lipoamide)'	398
'r_0656'	'isoamyl acetate-hydrolyzing esterase'	521
'r_0657'	'isobutyl acetate-hydrolyzing esterase'	522
'r_1030'	'tetrahydrofolate aminomethyltransferase'	788
'r_3216'	'PI 3,5-P2 phosphatase (1-16:0, 2-16:1), vacuolar membrane'	1890
'r_3218'	'PI 3,5-P2 phosphatase (1-18:0, 2-16:1), vacuolar membrane'	1892
'r_3223'	'PI 3,5-P2 phosphatase (1-18:1, 2-18:1), vacuolar membrane'	1897
'r_3262'	'zymosteryl ester hydrolase (16:1), cell envelope'	1936
'r_3434'	'IPC synthase (PI (1-18:0, 2-18:1) ceramide-1 (C24))'	2271
'r_3438'	'IPC synthase (PI (1-18:0, 2-16:1) ceramide-1 (C26))'	2275
'r_3444'	'IPC synthase (PI (1-16:0, 2-16:1) ceramide-2'' (C24))'	2281
'r_3456'	'IPC synthase (PI (1-16:0, 2-18:1) ceramide-2'' (C26))'	2293
'r_3463'	'IPC synthase (PI (1-18:1, 2-16:1) ceramide-2 (C24))'	2300
'r_3481'	'IPC synthase (PI (1-16:1, 2-18:1) ceramide-3 (C24))'	2318
'r_3499'	'IPC synthase (PI (1-18:1, 2-18:1) ceramide-4 (C24))'	2336
'r_1623'	'5-formethyltetrahydrofolate cyclo-ligase'	2509
'r_1835'	'hexadecanoate (n-C16:0) transport'	2685
'r_1993'	'palmitate exchange'	2816
'r_2107'	'zymosterol transport'	2904
'r_3553'	'zymosterol transport, cytoplasm-ER membrane'	2995
'r_3704'	'TAG (1-16:0, 2-18:1, 3-18:1) transport, ER membrane-lipid particle'	3146
'r_3716'	'TAG (1-18:1, 2-18:1, 3-18:1) transport, ER membrane-lipid particle'	3158
'r_3809'	'1-phosphatidyl-1D-myo-inositol (1-16:0, 2-18:1) transport, ER membrane-Golgi membrane'	3251
'r_3810'	'1-phosphatidyl-1D-myo-inositol (1-16:1, 2-18:1) transport, ER membrane-Golgi membrane'	3252
'r_3927'	'zymosteryl palmitoleate transport, ER membrane-cell envelope'	3369

### Sheet: antagonistic_subsystems
'P-value'	'Adjusted P-value'	'Group'	'Enriched set size'	'Total set size'
1.61454e-13	2.90618e-12	'sce00562 Inositol phosphate metabolism'	16	200
5.568e-13	5.0112e-12	'sce04070 Phosphatidylinositol signaling system'	16	216
1.23008e-06	7.3805e-06	'sce02010 ABC transporters'	4	10
1.68395e-05	7.5778e-05	'sce04145 Phagosome'	4	18
2.72933e-05	9.8256e-05	'sce00062 Fatty acid elongation'	5	41
0.000143503	0.000430509	'sce04146 Peroxisome'	6	93
0.000200194	0.000514784	'sce04138 Autophagy - yeast'	4	33
0.000323664	0.000728244	'sce00561 Glycerolipid metabolism'	10	331
0.000617279	0.00123456	'sce01040 Biosynthesis of unsaturated fatty acids'	5	79
0.00230529	0.00414953	'sce04136 Autophagy - other'	2	8
0.0031937	0.00522605	'sce00100 Steroid biosynthesis'	5	115
0.0405914	0.0608872	'sce00061 Fatty acid biosynthesis'	2	36
0.183839	0.232071	'sce00071 Fatty acid degradation'	2	102
0.184489	0.232071	'sce01110 Biosynthesis of secondary metabolites'	5	613
0.193393	0.232071	'sce01212 Fatty acid metabolism'	2	107
0.244225	0.274753	'sce00630 Glyoxylate and dicarboxylate metabolism'	1	35
0.378598	0.400869	'sce01200 Carbon metabolism'	1	102
1	1	[]	21	2201

### Sheet: antagonistic_reactions
rxns	Rxn_name	Rxns_num ( in yeast8 model)
'r_0399'	'fatty-acid--CoA ligase (decanoate)'	328
'r_0410'	'fatty-acid--CoA ligase (octanoate)'	331
'r_0445'	'formate dehydrogenase'	341
'r_0844'	'peroxisomal acyl-CoA thioesterase'	668
'r_0845'	'peroxisomal acyl-CoA thioesterase'	669
'r_0850'	'peroxisomal acyl-CoA thioesterase'	673
'r_2234'	'peroxisomal acyl-CoA thioesterase (16:1)'	928
'r_2235'	'peroxisomal acyl-CoA thioesterase (18:1)'	929
'r_2372'	'diacylglycerol acyltransferase (1-18:0, 2-16:1, 3-16:0), ER membrane'	1064
'r_2385'	'diacylglycerol acyltransferase (1-16:0, 2-18:1, 3-18:0), ER membrane'	1077
'r_2387'	'diacylglycerol acyltransferase (1-16:1, 2-18:1, 3-18:0), ER membrane'	1079
'r_2390'	'diacylglycerol acyltransferase (1-18:1, 2-16:1, 3-18:0), ER membrane'	1082
'r_2397'	'diacylglycerol acyltransferase (1-18:0, 2-18:1, 3-18:1), ER membrane'	1089
'r_2401'	'diacylglycerol acyltransferase (1-16:0, 2-18:1, 3-16:0), lipid particle'	1093
'r_2421'	'diacylglycerol acyltransferase (1-18:0, 2-18:1, 3-18:0), lipid particle'	1113
'r_2425'	'diacylglycerol acyltransferase (1-16:0, 2-18:1, 3-18:1), lipid particle'	1117
'r_2429'	'diacylglycerol acyltransferase (1-18:0, 2-18:1, 3-18:1), lipid particle'	1121
'r_2431'	'diacylglycerol acyltransferase (1-18:1, 2-18:1, 3-18:1), lipid particle'	1123
'r_2856'	'phosphatidylinositol 3-kinase (1-16:0, 2-18:1), vacuolar membrane'	1540
'r_2857'	'phosphatidylinositol 3-kinase (1-16:1, 2-18:1), vacuolar membrane'	1541
'r_2880'	'PI 3-P 5-kinase (1-16:0, 2-18:1), vacuolar membrane'	1564
'r_2881'	'PI 3-P 5-kinase (1-16:1, 2-18:1), vacuolar membrane'	1565
'r_3116'	'PI 3-P phosphatase (1-16:0, 2-18:1), cell envelope'	1790
'r_3117'	'PI 3-P phosphatase (1-16:1, 2-18:1), cell envelope'	1791
'r_3124'	'PI 3-P phosphatase (1-16:0, 2-18:1), cytoplasm'	1798
'r_3125'	'PI 3-P phosphatase (1-16:1, 2-18:1), cytoplasm'	1799
'r_3132'	'PI 3-P phosphatase (1-16:0, 2-18:1), ER membrane'	1806
'r_3133'	'PI 3-P phosphatase (1-16:1, 2-18:1), ER membrane'	1807
'r_3140'	'PI 3-P phosphatase (1-16:0, 2-18:1), Golgi membrane'	1814
'r_3141'	'PI 3-P phosphatase (1-16:1, 2-18:1), Golgi membrane'	1815
'r_3180'	'PI 3,5-P2 phosphatase (1-16:0, 2-18:1), cell envelope'	1854
'r_3181'	'PI 3,5-P2 phosphatase (1-16:1, 2-18:1), cell envelope'	1855
'r_3188'	'PI 3,5-P2 phosphatase (1-16:0, 2-18:1), cytoplasm'	1862
'r_3189'	'PI 3,5-P2 phosphatase (1-16:1, 2-18:1), cytoplasm'	1863
'r_3260'	'zymosteryl ester hydrolase (16:1), lipid particle'	1934
'r_2219'	'fatty acyl-CoA transport via ABC system (C12:0)'	2175
'r_2220'	'fatty acyl-CoA transport via ABC system (C14:0)'	2176
'r_2221'	'fatty acyl-CoA transport via ABC system (C16:0)'	2177
'r_2223'	'fatty acyl-CoA transport via ABC system (C18:0)'	2179
'r_1700'	'coenzyme A transport'	2575
'r_3557'	'diglyceride (1-18:1, 2-16:1) transport, cytoplasm-ER membrane'	2999
'r_3590'	'diglyceride (1-18:0, 2-16:1) transport, cytoplasm-lipid particle'	3032
'r_3593'	'diglyceride (1-16:1, 2-18:1) transport, cytoplasm-lipid particle'	3035
'r_3658'	'1-phosphatidyl-1D-myo-inositol 3,5-bisphosphate (1-16:0, 2-18:1) transport, vacuolar membrane-cytoplasm'	3100
'r_3659'	'1-phosphatidyl-1D-myo-inositol 3,5-bisphosphate (1-16:1, 2-18:1) transport, vacuolar membrane-cytoplasm'	3101
'r_3693'	'TAG (1-18:0, 2-16:1, 3-16:0) transport, ER membrane-lipid particle'	3135
'r_3699'	'TAG (1-18:1, 2-16:1, 3-18:0) transport, ER membrane-lipid particle'	3141
'r_3703'	'TAG (1-16:0, 2-18:1, 3-18:0) transport, ER membrane-lipid particle'	3145
'r_3707'	'TAG (1-16:1, 2-18:1, 3-18:0) transport, ER membrane-lipid particle'	3149
'r_3729'	'zymosteryl palmitoleate transport, ER membrane-lipid particle'	3171
'r_3812'	'1-phosphatidyl-1D-myo-inositol (1-18:1, 2-18:1) transport, ER membrane-Golgi membrane'	3254
'r_3841'	'1-phosphatidyl-1D-myo-inositol (1-16:0, 2-18:1) transport, ER membrane-vacuolar membrane'	3283
'r_3842'	'1-phosphatidyl-1D-myo-inositol (1-16:1, 2-18:1) transport, ER membrane-vacuolar membrane'	3284
'r_3865'	'1-phosphatidyl-1D-myo-inositol 3-phosphate (1-16:0, 2-18:1) transport, vacuolar membrane-ER membrane'	3307
'r_3866'	'1-phosphatidyl-1D-myo-inositol 3-phosphate (1-16:1, 2-18:1) transport, vacuolar membrane-ER membrane'	3308
'r_3945'	'1-phosphatidyl-1D-myo-inositol 3-phosphate (1-16:0, 2-18:1) transport, vacuolar membrane-Golgi membrane'	3387
'r_3946'	'1-phosphatidyl-1D-myo-inositol 3-phosphate (1-16:1, 2-18:1) transport, vacuolar membrane-Golgi membrane'	3388
'r_3953'	'1-phosphatidyl-1D-myo-inositol 3,5-bisphosphate (1-16:0, 2-18:1) transport, vacuolar membrane-cell envelope'	3395
'r_3954'	'1-phosphatidyl-1D-myo-inositol 3,5-bisphosphate (1-16:1, 2-18:1) transport, vacuolar membrane-cell envelope'	3396
