## Supplementary material for "Genome-Scale Metabolic Modeling Identifies Causal Reactions Mediated by SNP-SNP Interactions Influencing Yeast Sporulation": Table S3

### Sheet: Sheet1
Before Filtering for DEGs and RIFs			After Filtering for DEGs and RIFs
Networks	Nodes	Edges	Networks	Nodes	Edges
OOOO	6305	117647	OOOO	3478	5540
OO+O	6305	114007	OO+O	3808	5333
OOO+	6305	128798	OOO+	3908	6039
+OOO	6305	113923	+OOO	3685	5486
O+OO	6305	119963	O+OO	3660	5697
OO++	6305	122118	OO++	4094	5940
+O+O	6305	114801	+O+O	3685	5590
O++O	6305	124040	O++O	3717	5540
+OO+	6305	115132	+OO+	3635	5521
O+O+	6305	115314	O+O+	3770	5617
++OO	6305	120083	++OO	3902	5628
++O+	6305	123357	++O+	3918	5725
+++O	6305	119868	+++O	3871	5833
+O++	6305	117678	+O++	3859	5707
++++	6305	121519	++++	3892	6189
